# *Plasmodium falciparum* GBP2 is a telomere-associated protein that binds to G-quadruplex DNA and RNA

**DOI:** 10.1101/2021.07.02.450898

**Authors:** James Edwards-Smallbone, Anders L. Jensen, Lydia E. Roberts, Francis Isidore G. Totanes, Sarah R. Hart, Catherine J. Merrick

## Abstract

In the early-diverging protozoan parasite *Plasmodium*, few telomere-binding proteins have been identified and several are unique. *Plasmodium* telomeres, like those of most eukaryotes, contain guanine-rich repeats that can form G-quadruplex structures. In model systems, quadruplex-binding drugs can disrupt telomere maintenance and some quadruplex-binding drugs are potent anti-plasmodial agents. Therefore, telomere-interacting and quadruplex-interacting proteins may offer new targets for anti-malarial therapy. Here, we report that *P. falciparum* GBP2 is such a protein. It was identified via ‘Proteomics of Isolated Chromatin fragments’, applied here for the first time in *Plasmodium. In vitro, Pf*GBP2 binds specifically to G-rich telomere repeats in quadruplex form and it can also bind to G-rich RNA. *In vivo, Pf*GBP2 partially colocalises with the known telomeric protein HP1 but is also found in the cytoplasm, probably due to its affinity for RNA. Consistently, its interactome includes numerous RNA-associated proteins. *Pf*GBP2 is evidently a multifunctional DNA/RNA-binding factor in *Plasmodium*.
