## Supplementary material for "*Plasmodium falciparum* GBP2 is a telomere-associated protein that binds to G-quadruplex DNA and RNA": Table S1

### Sheet: P. falciparum specific hits
		Unique peptide count:
		Experiment 1		Experiment 2
Identified Proteins	Accession Number	FASP_Ctl	FASP_Target	GASP_Ctl	GASP_Target
| organism=Plasmodium_falciparum_3D7 | product=glyceraldehyde-3-phosphate dehydrogenase (GAPDH) | location=Pf3D7_14_v3:2559098-2560347(+) | length=337 | sequence_SO=chromosome | SO=protein_coding	PF3D7_1462800	2	2	0	3
| organism=Plasmodium_falciparum_3D7 | product=elongation factor 1-alpha | location=Pf3D7_13_v3:2265817-2267148(-) | length=443 | sequence_SO=chromosome | SO=protein_coding	PF3D7_1357000 (+1)	2	2	0	1
| organism=Plasmodium_falciparum_3D7 | product=heat shock protein 70 (HSP70) | location=Pf3D7_08_v3:860384-862417(+) | length=677 | sequence_SO=chromosome | SO=protein_coding	PF3D7_0818900	1	1	0	4
| organism=Plasmodium_falciparum_3D7 | product=histone H4 (H4) | location=Pf3D7_11_v3:221818-222129(-) | length=103 | sequence_SO=chromosome | SO=protein_coding	PF3D7_1105000	1	1	0	6
Cluster of | organism=Plasmodium_falciparum_3D7 | product=histone H2A variant, putative (H2A.Z) | location=Pf3D7_03_v3:875213-876295(+) | length=158 | sequence_SO=chromosome | SO=protein_coding (PF3D7_0320900)	PF3D7_0320900	1	1	0	3
Cluster of | organism=Plasmodium_falciparum_3D7 | product=histone H3 (H3) | location=Pf3D7_06_v3:444747-445157(+) | length=136 | sequence_SO=chromosome | SO=protein_coding (PF3D7_0610400)	PF3D7_0610400 [2]	0	0	0	6
| organism=Plasmodium_falciparum_3D7 | product=histone H3 (H3) | location=Pf3D7_06_v3:444747-445157(+) | length=136 | sequence_SO=chromosome | SO=protein_coding	PF3D7_0610400	0	0	0	3
| organism=Plasmodium_falciparum_3D7 | product=histone H3 variant, putative (H3.3) | location=Pf3D7_06_v3:754395-754805(+) | length=136 | sequence_SO=chromosome | SO=protein_coding	PF3D7_0617900	0	0	0	2
| organism=Plasmodium_falciparum_3D7 | product=histone H2B (H2B) | location=Pf3D7_11_v3:226065-226418(+) | length=117 | sequence_SO=chromosome | SO=protein_coding	PF3D7_1105100	0	0	0	4
| organism=Plasmodium_falciparum_3D7 | product=mature parasite-infected erythrocyte surface antigen,erythrocyte membrane protein 2 (MESA) | location=Pf3D7_05_v3:43327-47761(-) | length=1434 | sequence_SO=chromosome | SO=protein_coding	PF3D7_0500800	0	0	0	11
| organism=Plasmodium_falciparum_3D7 | product=histone H2A variant, putative (H2A.Z) | location=Pf3D7_03_v3:875213-876295(+) | length=158 | sequence_SO=chromosome | SO=protein_coding	PF3D7_0320900	0	0	0	2
| organism=Plasmodium_falciparum_3D7 | product=histone H2A (H2A) | location=Pf3D7_06_v3:748416-748814(-) | length=132 | sequence_SO=chromosome | SO=protein_coding	PF3D7_0617800	0	0	0	0
| organism=Plasmodium_falciparum_3D7 | product=polyubiquitin (PfpUB) | location=Pf3D7_12_v3:526109-527780(+) | length=381 | sequence_SO=chromosome | SO=protein_coding	PF3D7_1211800 (+1)	0	0	0	1
| organism=Plasmodium_falciparum_3D7 | product=histone H2B variant (H2B.Z) | location=Pf3D7_07_v3:643101-643472(-) | length=123 | sequence_SO=chromosome | SO=protein_coding	PF3D7_0714000	0	0	0	2
| organism=Plasmodium_falciparum_3D7 | product=heat shock protein 70 (HSP70-2) | location=Pf3D7_09_v3:737985-740276(+) | length=652 | sequence_SO=chromosome | SO=protein_coding	PF3D7_0917900	0	0	0	6
| organism=Plasmodium_falciparum_3D7 | product=protein disulfide isomerase (PDI8) | location=Pf3D7_08_v3:1206788-1208394(-) | length=483 | sequence_SO=chromosome | SO=protein_coding	PF3D7_0827900	0	0	0	4
| organism=Plasmodium_falciparum_3D7 | product=skeleton-binding protein 1 (SBP1) | location=Pf3D7_05_v3:68930-70113(+) | length=337 | sequence_SO=chromosome | SO=protein_coding	PF3D7_0501300	0	0	0	2
| organism=Plasmodium_falciparum_3D7 | product=high molecular weight rhoptry protein 2 (RhopH2) | location=Pf3D7_09_v3:1175203-1180762(+) | length=1378 | sequence_SO=chromosome | SO=protein_coding	PF3D7_0929400	0	0	0	4
| organism=Plasmodium_falciparum_3D7 | product=phosphoribosylpyrophosphate synthetase | location=Pf3D7_13_v3:1044552-1045865(-) | length=437 | sequence_SO=chromosome | SO=protein_coding	PF3D7_1325100	0	0	0	2
| organism=Plasmodium_falciparum_3D7 | product=small exported membrane protein 1 (SEMP1) | location=Pf3D7_07_v3:101694-102285(+) | length=123 | sequence_SO=chromosome | SO=protein_coding	PF3D7_0702400	0	0	0	2
| organism=Plasmodium_falciparum_3D7 | product=40S ribosomal protein S8e, putative | location=Pf3D7_14_v3:323317-324172(+) | length=218 | sequence_SO=chromosome | SO=protein_coding	PF3D7_1408600	0	0	0	3
| organism=Plasmodium_falciparum_3D7 | product=high molecular weight rhoptry protein 3 (RhopH3) | location=Pf3D7_09_v3:270740-274789(-) | length=897 | sequence_SO=chromosome | SO=protein_coding	PF3D7_0905400	0	0	0	3
| organism=Plasmodium_falciparum_3D7 | product=ADP/ATP transporter on adenylate translocase (ADT) | location=Pf3D7_10_v3:1477940-1478845(-) | length=301 | sequence_SO=chromosome | SO=protein_coding	PF3D7_1037300	0	0	0	3
| organism=Plasmodium_falciparum_3D7 | product=RNA-binding protein, putative | location=Pf3D7_10_v3:277621-279168(+) | length=246 | sequence_SO=chromosome | SO=protein_coding	PF3D7_1006800	0	0	0	2
| organism=Plasmodium_falciparum_3D7 | product=40S ribosomal protein S19 (RPS19) | location=Pf3D7_04_v3:1026648-1027399(+) | length=170 | sequence_SO=chromosome | SO=protein_coding	PF3D7_0422400	0	0	0	2
| organism=Plasmodium_falciparum_3D7 | product=40S ribosomal protein S16, putative | location=Pf3D7_08_v3:677989-678725(-) | length=144 | sequence_SO=chromosome | SO=protein_coding	PF3D7_0813900	0	0	0	2
| organism=Plasmodium_falciparum_3D7 | product=thioredoxin-related protein, putative | location=Pf3D7_13_v3:2093365-2094337(-) | length=208 | sequence_SO=chromosome | SO=protein_coding	PF3D7_1352500	0	0	0	2
| organism=Plasmodium_falciparum_3D7 | product=eukaryotic initiation factor 4A (eIF4A) | location=Pf3D7_14_v3:2825370-2826918(+) | length=398 | sequence_SO=chromosome | SO=protein_coding	PF3D7_1468700	0	0	0	2
| organism=Plasmodium_falciparum_3D7 | product=60S ribosomal protein L1, putative | location=Pf3D7_14_v3:1678662-1679486(+) | length=217 | sequence_SO=chromosome | SO=protein_coding	PF3D7_1441200	0	0	0	2
| organism=Plasmodium_falciparum_3D7 | product=actin I (ACT1) | location=Pf3D7_12_v3:1920784-1921914(+) | length=376 | sequence_SO=chromosome | SO=protein_coding	PF3D7_1246200	0	0	0	2
| organism=Plasmodium_falciparum_3D7 | product=Plasmodium exported protein (PHISTb), unknown function (PfD80) | location=Pf3D7_04_v3:103742-105603(-) | length=560 | sequence_SO=chromosome | SO=protein_coding	PF3D7_0401800	0	0	0	2

### Sheet: Full MS results inc contaminant
			Unique peptide count:
			Experiment 1		Experiment 2
Identified Proteins (lines in black show P. falciparum proteins)	Accession Number	Protein Grouping Ambiguity	FASP_Ctl	FASP_Target	GASP_Ctl	GASP_Target
Cluster of SWISS-PROT:P13645 Tax_Id=9606 Gene_Symbol=KRT10 Keratin, type I cytoskeletal 10 (P13645)	P13645 [6]	TRUE	57	57	0	50
SWISS-PROT:P13645 Tax_Id=9606 Gene_Symbol=KRT10 Keratin, type I cytoskeletal 10	P13645	TRUE	21	21	0	22
SWISS-PROT:P08779 Tax_Id=9606 Gene_Symbol=KRT16 Keratin, type I cytoskeletal 16	P08779	TRUE	9	9	0	9
SWISS-PROT:P02533 Tax_Id=9606 Gene_Symbol=KRT14 Keratin, type I cytoskeletal 14	P02533	TRUE	9	9	0	7
SWISS-PROT:Q04695 Tax_Id=9606 Gene_Symbol=KRT17 Keratin, type I cytoskeletal 17	Q04695	TRUE	5	5	0	3
SWISS-PROT:Q7Z3Y8 Tax_Id=9606 Gene_Symbol=KRT27 Keratin, type I cytoskeletal 27	Q7Z3Y8	TRUE	1	1	0	0
SWISS-PROT:Q2M2I5 Tax_Id=9606 Gene_Symbol=KRT24 Keratin, type I cytoskeletal 24	Q2M2I5	TRUE	0	0	0	1
SWISS-PROT:Q99456 Tax_Id=9606 Gene_Symbol=KRT12 Keratin, type I cytoskeletal 12	Q99456	TRUE	0	0	0	0
P05784	P05784	TRUE	0	0	0	0
Cluster of SWISS-PROT:P35908 Tax_Id=9606 Gene_Symbol=KRT2 Keratin, type II cytoskeletal 2 epidermal (P35908)	P35908 [6]	TRUE	75	75	0	55
SWISS-PROT:P35908 Tax_Id=9606 Gene_Symbol=KRT2 Keratin, type II cytoskeletal 2 epidermal	P35908 (+1)	TRUE	31	31	0	22
SWISS-PROT:P13647 Tax_Id=9606 Gene_Symbol=KRT5 Keratin, type II cytoskeletal 5	P13647	TRUE	18	18	0	13
SWISS-PROT:P02538 Tax_Id=9606 Gene_Symbol=KRT6A Keratin, type II cytoskeletal 6A	P02538	TRUE	3	3	0	3
SWISS-PROT:P04259 Tax_Id=9606 Gene_Symbol=KRT6B Keratin, type II cytoskeletal 6B	P04259	TRUE	2	2	0	3
TREMBL:Q32MB2;Q86Y46 Tax_Id=9606 Gene_Symbol=KRT73 Keratin-73	Q32MB2	TRUE	1	1	0	1
SWISS-PROT:Q5XQN5 (Bos taurus) Keratin, type II cytoskeletal 5	Q5XQN5	TRUE	0	0	0	0
SWISS-PROT:P08729 Tax_Id=9606 Gene_Symbol=KRT7 Keratin, type II cytoskeletal 7	P08729 (+1)	TRUE	0	0	0	0
SWISS-PROT:P04264 Tax_Id=9606 Gene_Symbol=KRT1 Keratin, type II cytoskeletal 1	P04264 (+1)	TRUE	30	30	0	26
SWISS-PROT:P35527 Tax_Id=9606 Gene_Symbol=KRT9 Keratin, type I cytoskeletal 9	P35527 (+1)	TRUE	22	22	0	26
SWISS-PROT:P02769 (Bos taurus) Bovine serum albumin precursor	P02769 (+1)	TRUE	32	32	0	21
SWISS-PROT:P00761|TRYP_PIG Trypsin - Sus scrofa (Pig).	P00761 (+1)		4	4	2	3
Cluster of | organism=Plasmodium_falciparum_3D7 | product=histone H3 (H3) | location=Pf3D7_06_v3:444747-445157(+) | length=136 | sequence_SO=chromosome | SO=protein_coding (PF3D7_0610400)	PF3D7_0610400 [2]	TRUE	0	0	0	6
| organism=Plasmodium_falciparum_3D7 | product=histone H3 (H3) | location=Pf3D7_06_v3:444747-445157(+) | length=136 | sequence_SO=chromosome | SO=protein_coding	PF3D7_0610400	TRUE	0	0	0	3
| organism=Plasmodium_falciparum_3D7 | product=histone H3 variant, putative (H3.3) | location=Pf3D7_06_v3:754395-754805(+) | length=136 | sequence_SO=chromosome | SO=protein_coding	PF3D7_0617900	TRUE	0	0	0	2
SWISS-PROT:Q7Z794 Tax_Id=9606 Gene_Symbol=KRT77 Keratin 77	Q7Z794	TRUE	11	11	0	2
SWISS-PROT:P60712 (Bos taurus) Actin, cytoplasmic 1	P60712		4	4	0	5
SWISS-PROT:Q86YZ3 Tax_Id=9606 Gene_Symbol=HRNR Hornerin	Q86YZ3		5	5	0	0
(S.avidinii)	Streptavidin		2	2	0	4
sp|HBB_HUMAN|	sp|HBB_HUMAN|		1	1	0	10
TREMBL:Q7RTT2 Tax_Id=9606 Gene_Symbol=KRT78 Keratin-78	Q7RTT2 (+1)	TRUE	6	6	0	5
SWISS-PROT:P02768-1 Tax_Id=9606 Gene_Symbol=ALB Isoform 1 of Serum albumin precursor	P02768-1 (+1)	TRUE	5	5	0	4
| organism=Plasmodium_falciparum_3D7 | product=histone H2B (H2B) | location=Pf3D7_11_v3:226065-226418(+) | length=117 | sequence_SO=chromosome | SO=protein_coding	PF3D7_1105100		0	0	0	4
| organism=Plasmodium_falciparum_3D7 | product=mature parasite-infected erythrocyte surface antigen,erythrocyte membrane protein 2 (MESA) | location=Pf3D7_05_v3:43327-47761(-) | length=1434 | sequence_SO=chromosome | SO=protein_coding	PF3D7_0500800		0	0	0	11
Cluster of | organism=Plasmodium_falciparum_3D7 | product=histone H2A variant, putative (H2A.Z) | location=Pf3D7_03_v3:875213-876295(+) | length=158 | sequence_SO=chromosome | SO=protein_coding (PF3D7_0320900)	PF3D7_0320900	TRUE	1	1	0	3
| organism=Plasmodium_falciparum_3D7 | product=histone H2A variant, putative (H2A.Z) | location=Pf3D7_03_v3:875213-876295(+) | length=158 | sequence_SO=chromosome | SO=protein_coding	PF3D7_0320900	TRUE	0	0	0	2
| organism=Plasmodium_falciparum_3D7 | product=histone H2A (H2A) | location=Pf3D7_06_v3:748416-748814(-) | length=132 | sequence_SO=chromosome | SO=protein_coding	PF3D7_0617800	TRUE	0	0	0	0
SWISS-PROT:P13646-1 Tax_Id=9606 Gene_Symbol=KRT13 Isoform 1 of Keratin, type I cytoskeletal 13	P13646-1	TRUE	2	2	0	0
SWISS-PROT:Q5D862 Tax_Id=9606 Gene_Symbol=FLG2 Filaggrin-2	Q5D862		3	3	0	1
Cluster of sp|RS27A_HUMAN|	sp|RS27A_HUMAN|	TRUE	3	3	0	2
sp|RS27A_HUMAN|	sp|RS27A_HUMAN|	TRUE	1	1	0	1
| organism=Plasmodium_falciparum_3D7 | product=polyubiquitin (PfpUB) | location=Pf3D7_12_v3:526109-527780(+) | length=381 | sequence_SO=chromosome | SO=protein_coding	PF3D7_1211800 (+1)	TRUE	0	0	0	1
SWISS-PROT:Q6KB66-1 Tax_Id=9606 Gene_Symbol=KRT80 Isoform 1 of Keratin, type II cytoskeletal 80	Q6KB66-1	TRUE	3	3	0	1
SWISS-PROT:P02662 Alpha-S1-casein - Bos taurus (Bovine).	P02662 (+1)		2	2	0	3
sp|HBA_HUMAN|	sp|HBA_HUMAN|		0	0	0	3
| organism=Plasmodium_falciparum_3D7 | product=histone H2B variant (H2B.Z) | location=Pf3D7_07_v3:643101-643472(-) | length=123 | sequence_SO=chromosome | SO=protein_coding	PF3D7_0714000		0	0	0	2
| organism=Plasmodium_falciparum_3D7 | product=heat shock protein 70 (HSP70) | location=Pf3D7_08_v3:860384-862417(+) | length=677 | sequence_SO=chromosome | SO=protein_coding	PF3D7_0818900		1	1	0	4
| organism=Plasmodium_falciparum_3D7 | product=histone H4 (H4) | location=Pf3D7_11_v3:221818-222129(-) | length=103 | sequence_SO=chromosome | SO=protein_coding	PF3D7_1105000		1	1	0	6
SWISS-PROT:P02663 Alpha-S2-casein [Contains: Casocidin-1 - Bos taurus (Bovine).	P02663 (+1)		3	3	0	1
sp|PRDX1_HUMAN|	sp|PRDX1_HUMAN|		2	2	0	0
SWISS-PROT:P02668 Kappa-casein [Contains: Casoxin C; Casoxin 6; Casoxin A; Casoxin B; Casoplatelin] - Bos taurus (Bovine).	P02668 (+1)		2	2	0	2
| organism=Plasmodium_falciparum_3D7 | product=heat shock protein 70 (HSP70-2) | location=Pf3D7_09_v3:737985-740276(+) | length=652 | sequence_SO=chromosome | SO=protein_coding	PF3D7_0917900		0	0	0	6
| organism=Plasmodium_falciparum_3D7 | product=glyceraldehyde-3-phosphate dehydrogenase (GAPDH) | location=Pf3D7_14_v3:2559098-2560347(+) | length=337 | sequence_SO=chromosome | SO=protein_coding	PF3D7_1462800		2	2	0	3
| organism=Plasmodium_falciparum_3D7 | product=elongation factor 1-alpha | location=Pf3D7_13_v3:2265817-2267148(-) | length=443 | sequence_SO=chromosome | SO=protein_coding	PF3D7_1357000 (+1)		2	2	0	1
SWISS-PROT:P19013 Tax_Id=9606 Gene_Symbol=KRT4 keratin 4	P19013	TRUE	2	2	0	0
| organism=Plasmodium_falciparum_3D7 | product=protein disulfide isomerase (PDI8) | location=Pf3D7_08_v3:1206788-1208394(-) | length=483 | sequence_SO=chromosome | SO=protein_coding	PF3D7_0827900		0	0	0	4
| organism=Plasmodium_falciparum_3D7 | product=skeleton-binding protein 1 (SBP1) | location=Pf3D7_05_v3:68930-70113(+) | length=337 | sequence_SO=chromosome | SO=protein_coding	PF3D7_0501300		0	0	0	2
| organism=Plasmodium_falciparum_3D7 | product=high molecular weight rhoptry protein 2 (RhopH2) | location=Pf3D7_09_v3:1175203-1180762(+) | length=1378 | sequence_SO=chromosome | SO=protein_coding	PF3D7_0929400		0	0	0	4
| organism=Plasmodium_falciparum_3D7 | product=phosphoribosylpyrophosphate synthetase | location=Pf3D7_13_v3:1044552-1045865(-) | length=437 | sequence_SO=chromosome | SO=protein_coding	PF3D7_1325100		0	0	0	2
| organism=Plasmodium_falciparum_3D7 | product=small exported membrane protein 1 (SEMP1) | location=Pf3D7_07_v3:101694-102285(+) | length=123 | sequence_SO=chromosome | SO=protein_coding	PF3D7_0702400		0	0	0	2
SWISS-PROT:P02754 Beta-lactoglobulin - Bos taurus (Bovine).	P02754		2	2	0	0
| organism=Plasmodium_falciparum_3D7 | product=40S ribosomal protein S8e, putative | location=Pf3D7_14_v3:323317-324172(+) | length=218 | sequence_SO=chromosome | SO=protein_coding	PF3D7_1408600		0	0	0	3
| organism=Plasmodium_falciparum_3D7 | product=high molecular weight rhoptry protein 3 (RhopH3) | location=Pf3D7_09_v3:270740-274789(-) | length=897 | sequence_SO=chromosome | SO=protein_coding	PF3D7_0905400		0	0	0	3
| organism=Plasmodium_falciparum_3D7 | product=ADP/ATP transporter on adenylate translocase (ADT) | location=Pf3D7_10_v3:1477940-1478845(-) | length=301 | sequence_SO=chromosome | SO=protein_coding	PF3D7_1037300		0	0	0	3
| organism=Plasmodium_falciparum_3D7 | product=RNA-binding protein, putative | location=Pf3D7_10_v3:277621-279168(+) | length=246 | sequence_SO=chromosome | SO=protein_coding	PF3D7_1006800		0	0	0	2
| organism=Plasmodium_falciparum_3D7 | product=40S ribosomal protein S19 (RPS19) | location=Pf3D7_04_v3:1026648-1027399(+) | length=170 | sequence_SO=chromosome | SO=protein_coding	PF3D7_0422400		0	0	0	2
| organism=Plasmodium_falciparum_3D7 | product=40S ribosomal protein S16, putative | location=Pf3D7_08_v3:677989-678725(-) | length=144 | sequence_SO=chromosome | SO=protein_coding	PF3D7_0813900		0	0	0	2
SWISS-PROT:Q2UVX4 (Bos taurus) Complement C3 precursor	Q2UVX4		0	0	0	2
sp|TRFL_HUMAN|	sp|TRFL_HUMAN|	TRUE	1	1	0	1
| organism=Plasmodium_falciparum_3D7 | product=thioredoxin-related protein, putative | location=Pf3D7_13_v3:2093365-2094337(-) | length=208 | sequence_SO=chromosome | SO=protein_coding	PF3D7_1352500		0	0	0	2
| organism=Plasmodium_falciparum_3D7 | product=eukaryotic initiation factor 4A (eIF4A) | location=Pf3D7_14_v3:2825370-2826918(+) | length=398 | sequence_SO=chromosome | SO=protein_coding	PF3D7_1468700		0	0	0	2
| organism=Plasmodium_falciparum_3D7 | product=60S ribosomal protein L1, putative | location=Pf3D7_14_v3:1678662-1679486(+) | length=217 | sequence_SO=chromosome | SO=protein_coding	PF3D7_1441200		0	0	0	2
| organism=Plasmodium_falciparum_3D7 | product=actin I (ACT1) | location=Pf3D7_12_v3:1920784-1921914(+) | length=376 | sequence_SO=chromosome | SO=protein_coding	PF3D7_1246200		0	0	0	2
| organism=Plasmodium_falciparum_3D7 | product=Plasmodium exported protein (PHISTb), unknown function (PfD80) | location=Pf3D7_04_v3:103742-105603(-) | length=560 | sequence_SO=chromosome | SO=protein_coding	PF3D7_0401800		0	0	0	2
