## Supplementary material for "*Plasmodium falciparum* GBP2 is a telomere-associated protein that binds to G-quadruplex DNA and RNA": Table S2

### Sheet: Sheet1
Application	Oligonucleotide	Sequence (5'-3')
PICh
Telomere probe	Telomere	Desthiobiotin-C18-C18-C18-C18-TtyAgGgTtyAgGgTtyAgGgTtyAgGg
Control probe	Scrambled control	Desthiobiotin-C18-C18-C18-C18-AgtAygTyGgtAytTgGytTgGgAGgTg
Cloning
PfGBP2 pET28a expression vector	BamHI_GBP2_Fwd	GCGGGATCCTCGATGGAAAATAATAGC
PfGBP2 pET28a expression vector	XhoI_GBP2_Rev	GCGCTCGAGTTCGTTATTTTCATAATT
PfGBP2 pSLI HA tagging pSLI vector	pSLI NotI Fwd	atgcggccgcATCGCCTAATTTTCGTG
PfGBP2 pSLI HA tagging pSLI vector	pSLI KpnI Rev	gcggtaccTTCGTTATTTTCATAATTAAC
PfGBP2 pSLI Ty tagging pSLI vector	pSLI BglII Fwd	GAAGATCTAGTAAGAGAAATTG
PfGBP2 pSLI Ty tagging pSLI vector	pSLI SalI Rev	TAgtcgacATCCAGAGGgTCCTGATT
EMSA & G4 folding
Telomere repeat sequence	G-rich 1	TTTAGGGTTCAGGGTTTAGGGTTCAGGGTTT
Telomere repeat, scrambled control	G-rich 1 scram	GTGTATGCGTTATGTGTATGCGTGTGAGTG
Telomere repeat sequence, variant	G-rich 2	TTCAGGGTTCAGGGTTCAGGGTTCAGGGTTC
Telomere repeat sequence, 3 G-triads only	G-rich truncated
Control oligo without guanines	A/T only	TTAAAATTTATAATTATAAATTTTAA
RNA telomere repeat sequence	RNA G-rich 2	UUCAGGGUUCAGGGUUCAGGGUUCAGGGUUC
RNA telomere repeat, scrambled control	RNA G-rich 2 scram	GUGUAUGCGUUAUGUGUAUGCGUGUGAGUG
RNA control without guanines	A/U only	UUAAAAUUUAUAAUUAUAAAUUUUAA
ChIP qPCR
Telomere repeats	telrep2.3-F	GTAGTAGTAAATGAGTTATG
	telrep2.3-R	CTATCATCACTTATATCATC
Subtelomeric gene (var)	varB -1 F	AGTAGAATTAAGAGAAGAAG
	varB -1 R	ATTCTCGGTTACTGCATG
Subtelomeric gene (var)	varB +2 F	AAAGAAAAGGAATGGAAGG
	varB +2 R	ATTTTCGCTATGTGTTGTG
Subtelomeric gene (var)	varC -1 F	TTTTCATAGAAATGTGGTAG
	varC -1 R	AAAGAATTATAATCGAAGAAC
Subtelomeric gene (var)	var-like -2 F	GCAAAAAAATGGTGGACAG
	var-like -2 R	GTGGTATATCATCAATGTTAC
Subtelomeric gene (rifin)	RIFIN +2 F	GTTTATGGTATGCGACATG
	RIFIN +2 R	GAGTAACTATATTTGACCAC
Chromosome-internal gene	kahrp-F1	AAACTGCATGTAGTGTAGT
	kahrp-R1	TAGTAGTTATGTTTTGTCGT
Chromosome-internal gene	kahrp-F3	AAGACACTGTTTATGTTTGT
	kahrp-R3	GATATTACTTCCATATGTTC
Chromosome-internal gene	RHOPH3-1F	GTGAATAAATCTAAATACAGG
	RHOPH3-1R	TAATACATCCTTAGTGCAG
Chromosome-internal gene	RHOPH3+1F	CATGGAATGATAAGAAGATC
	RHOPH3+1R	TGGAATGTACCTATATTCG
Chromosome-internal gene	hrp3 -1 F	TTGTGTACATTAGAAATCAC
	hrp3 -1 R	AAGATACATAAGATAGATGG
Chromosome-internal gene	PELO -1 F	CTTATAAGAACGAAATAAGTG
	PELO -1 R	CTCAATATAAAATAAGCACTG
Chromosome-internal gene	PELO +1 F	TAAACAGACAAAGACAAAAC
	PELO +1 R	TTGCTGATCCAACTTGTC
G-quadruplex-encoding gene, subtelomeric	ApiAP2 -1 F	GGTTTATTTCGAAGGTAAAG
	ApiAP2 -1 R	TTGTAATAAACCAAATGCAC
G-quadruplex-encoding gene, subtelomeric	PfEMP1 -1 F	CCAGGGTTAAGGATATAC
	PfEMP1 -1 R	TGAGATACAAAAGATACATG
G-quadruplex-encoding gene, chromsome-internal	RIFIN -1 F	AAGTCGTTAGCAGATAAAG
	RIFIN -1 R	TTTCGTAGCAGCCTTTAC
G-quadruplex-encoding gene, chromsome-internal	SERA7 -1 F	CTTTAAATACAACAACCGTG
	SERA7 -1 R	CATATTGGTTAATAAGAAATAG
