## Supplementary material for "*Plasmodium falciparum* GBP2 is a telomere-associated protein that binds to G-quadruplex DNA and RNA": Table S4

### Sheet: Reproducible hits CellComponent
ID	Name	Bgd count	Result count	Pct of bgd	Fold enrichment	Odds ratio	P-value	Bonferroni	Benjamini
GO:0022626	cytosolic ribosome	94	12	12.8	21.29	40.68	5.61e-14	5.1e-12	5.1e-12
GO:0044391	ribosomal subunit	145	12	8.3	13.8	24.81	1.12e-11	1.02e-09	5.09e-10
GO:0005634	nucleus	1725	27	1.6	2.61	24.73	1.26e-10	1.14e-08	3.82e-09
GO:0005840	ribosome	183	12	6.6	10.94	19.14	1.78e-10	1.62e-08	4.05e-09
GO:0022625	cytosolic large ribosomal subunit	56	8	14.3	23.83	37.78	6.85e-10	6.23e-08	1.25e-08
GO:1990904	ribonucleoprotein complex	384	14	3.6	6.08	11.19	8.07e-09	7.34e-07	1.22e-07
GO:0015934	large ribosomal subunit	92	8	8.7	14.5	21.42	3.9e-08	3.55e-06	5.07e-07
GO:1903561	extracellular vesicle	75	7	9.3	15.57	22.18	1.93e-07	1.75e-05	2.19e-06
GO:0005829	cytosol	381	12	3.1	5.25	8.49	7.28e-07	6.62e-05	7.36e-06
GO:0043232	intracellular non-membrane-bounded organelle	588	14	2.4	3.97	6.88	1.79e-06	0.000163	1.51e-05
GO:0043228	non-membrane-bounded organelle	590	14	2.4	3.96	6.86	1.86e-06	0.00017	1.51e-05
GO:0032991	protein-containing complex	1149	19	1.7	2.76	6.18	1.99e-06	0.000181	1.51e-05
GO:0022627	cytosolic small ribosomal subunit	37	4	10.8	18.03	23.15	6.01e-05	0.00546	0.00042
GO:0043230	extracellular organelle	266	8	3	5.02	6.72	0.000117	0.0107	0.000763
GO:0031982	vesicle	272	8	2.9	4.91	6.56	0.000137	0.0125	0.00081
GO:0043229	intracellular organelle	2159	23	1.1	1.78	4.8	0.000142	0.013	0.00081
GO:0043226	organelle	2399	24	1	1.67	4.92	0.000225	0.0204	0.0012
GO:0015935	small ribosomal subunit	54	4	7.4	12.36	15.23	0.000268	0.0244	0.00135
GO:0005576	extracellular region	326	8	2.5	4.09	5.38	0.000479	0.0436	0.00229
GO:0000786	nucleosome	9	2	22.2	37.07	50.8	0.00122	0.111	0.00554
GO:0032010	phagolysosome	96	4	4.2	6.95	8.2	0.00237	0.215	0.00897
GO:0005767	secondary lysosome	96	4	4.2	6.95	8.2	0.00237	0.215	0.00897
GO:0020020	food vacuole	96	4	4.2	6.95	8.2	0.00237	0.215	0.00897
GO:0045335	phagocytic vesicle	96	4	4.2	6.95	8.2	0.00237	0.215	0.00897
GO:0005622	intracellular anatomical structure	2940	25	0.9	1.42	4.06	0.00277	0.252	0.00997
GO:0030139	endocytic vesicle	101	4	4	6.61	7.77	0.00285	0.259	0.00997
GO:0000323	lytic vacuole	110	4	3.6	6.07	7.1	0.00388	0.353	0.0126
GO:0005764	lysosome	110	4	3.6	6.07	7.1	0.00388	0.353	0.0126
GO:0005737	cytoplasm	2254	21	0.9	1.55	3.03	0.00429	0.39	0.0127
GO:0044815	DNA packaging complex	17	2	11.8	19.62	23.67	0.00446	0.406	0.0127
GO:0036396	RNA N6-methyladenosine methyltransferase complex	17	2	11.8	19.62	23.67	0.00446	0.406	0.0127
GO:0045293	mRNA editing complex	17	2	11.8	19.62	23.67	0.00446	0.406	0.0127
GO:0110165	cellular anatomical entity	4049	29	0.7	1.19	Infinity	0.00567	0.516	0.0156
GO:0005773	vacuole	125	4	3.2	5.34	6.2	0.00612	0.557	0.0164
GO:0032993	protein-DNA complex	26	2	7.7	12.83	14.77	0.0103	0.939	0.0268
GO:0002189	ribose phosphate diphosphokinase complex	2	1	50	83.4	171.68	0.012	1	0.0294
GO:0000791	euchromatin	2	1	50	83.4	171.68	0.012	1	0.0294
GO:0034708	methyltransferase complex	29	2	6.9	11.5	13.12	0.0127	1	0.0305
GO:0000785	chromatin	30	2	6.7	11.12	12.65	0.0136	1	0.0318
GO:0097619	PTEX complex	5	1	20	33.36	42.89	0.0296	1	0.0674
GO:0031410	cytoplasmic vesicle	210	4	1.9	3.18	3.57	0.035	1	0.0752
GO:0005687	U4 snRNP	6	1	16.7	27.8	34.31	0.0355	1	0.0752
GO:0097708	intracellular vesicle	211	4	1.9	3.16	3.56	0.0355	1	0.0752

### Sheet: Reproducible hits MolecFunct
ID	Name	Bgd count	Result count	Pct of bgd	Fold enrichment	Odds ratio	P-value	Bonferroni	Benjamini
GO:0003735	structural constituent of ribosome	164	12	7.3	12.2	21.62	4.87e-11	3.31e-09	3.31e-09
GO:0005198	structural molecule activity	215	12	5.6	9.31	16.01	1.17e-09	7.94e-08	3.97e-08
GO:0003723	RNA binding	524	10	1.9	3.18	4.4	0.000605	0.0412	0.0137
GO:0019843	rRNA binding	38	3	7.9	13.17	15.74	0.00142	0.0966	0.0235
GO:0003676	nucleic acid binding	826	12	1.5	2.42	3.46	0.00172	0.117	0.0235
GO:0046982	protein heterodimerization activity	15	2	13.3	22.24	27.32	0.00347	0.236	0.0394
GO:0000900	translation repressor activity, mRNA regulatory element binding	1	1	100	166.79	Infinity	0.006	0.408	0.0453
GO:0047134	protein-disulfide reductase activity	1	1	100	166.79	Infinity	0.006	0.408	0.0453
GO:0030371	translation repressor activity	1	1	100	166.79	Infinity	0.006	0.408	0.0453
GO:0004749	ribose phosphate diphosphokinase activity	2	1	50	83.4	171.68	0.012	0.813	0.0739
GO:0051880	G-quadruplex DNA binding	2	1	50	83.4	171.68	0.012	0.813	0.0739
GO:0003677	DNA binding	256	5	2	3.26	3.78	0.0167	1	0.0935
GO:0008097	5S rRNA binding	3	1	33.3	55.6	85.82	0.0179	1	0.0935
GO:0016778	diphosphotransferase activity	4	1	25	41.7	57.2	0.0238	1	0.105
GO:0016671	oxidoreductase activity, acting on a sulfur group of donors, disulfide as acceptor	4	1	25	41.7	57.2	0.0238	1	0.105
GO:0046983	protein dimerization activity	41	2	4.9	8.14	9.06	0.0246	1	0.105
GO:0005488	binding	2411	20	0.8	1.38	2.25	0.0292	1	0.112
GO:0016668	oxidoreductase activity, acting on a sulfur group of donors, NAD(P) as acceptor	5	1	20	33.36	42.89	0.0296	1	0.112
GO:0003729	mRNA binding	119	3	2.5	4.2	4.67	0.0333	1	0.119
GO:0031386	protein tag	7	1	14.3	23.83	28.58	0.0412	1	0.14
GO:0031625	ubiquitin protein ligase binding	8	1	12.5	20.85	24.49	0.047	1	0.149

### Sheet: Reproducible hits BiolProcess
ID	Name	Bgd count	Result count	Result gene list	Pct of bgd	Fold enrichment	Odds ratio	P-value	Bonferroni	Benjamini
GO:0006412	translation	297	13	4.4	7.3	12.94	3.79e-09	8.42e-07	8.42e-07	8.42e-07
GO:0043043	peptide biosynthetic process	290	12	4.1	6.9	11.5	3.56e-08	3.48e-06	7.91e-06	3.48e-06
GO:0043604	amide biosynthetic process	301	12	4	6.65	11.04	5.41e-08	3.48e-06	1.2e-05	3.48e-06
GO:0006518	peptide metabolic process	305	12	3.9	6.56	10.88	6.27e-08	3.48e-06	1.39e-05	3.48e-06
GO:0043603	cellular amide metabolic process	326	12	3.7	6.14	10.1	1.32e-07	5.84e-06	2.92e-05	5.84e-06
GO:1901566	organonitrogen compound biosynthetic process	469	13	2.8	4.62	7.75	9.01e-07	3.33e-05	0.0002	3.33e-05
GO:0044271	cellular nitrogen compound biosynthetic process	493	13	2.6	4.4	7.33	1.6e-06	5.09e-05	0.000356	5.09e-05
GO:0034645	cellular macromolecule biosynthetic process	481	12	2.5	4.16	6.53	8.72e-06	0.000224	0.00193	0.000224
GO:0009059	macromolecule biosynthetic process	483	12	2.5	4.14	6.5	9.1e-06	0.000224	0.00202	0.000224
GO:0044249	cellular biosynthetic process	685	13	1.9	3.17	5	6.25e-05	0.00139	0.0139	0.00139
GO:1901576	organic substance biosynthetic process	692	13	1.9	3.13	4.94	6.97e-05	0.00141	0.0155	0.00141
GO:0009058	biosynthetic process	701	13	1.9	3.09	4.87	8e-05	0.00148	0.0178	0.00148
GO:0010467	gene expression	760	13	1.7	2.85	4.42	0.000187	0.0032	0.0416	0.0032
GO:0042273	ribosomal large subunit biogenesis	62	4	6.5	10.76	13.1	0.000457	0.00725	0.102	0.00725
GO:0042254	ribosome biogenesis	194	6	3.1	5.16	6.41	0.000845	0.0119	0.188	0.0119
GO:0044267	cellular protein metabolic process	765	12	1.6	2.62	3.8	0.000857	0.0119	0.19	0.0119
GO:0034641	cellular nitrogen compound metabolic process	1054	14	1.3	2.22	3.38	0.00139	0.0182	0.31	0.0182
GO:0019538	protein metabolic process	831	12	1.4	2.41	3.44	0.00182	0.0225	0.404	0.0225
GO:0042255	ribosome assembly	46	3	6.5	10.88	12.79	0.00247	0.0289	0.549	0.0289
GO:0022613	ribonucleoprotein complex biogenesis	248	6	2.4	4.04	4.92	0.003	0.0333	0.665	0.0333
GO:1901564	organonitrogen compound metabolic process	1014	13	1.3	2.14	3.09	0.00325	0.0344	0.722	0.0344
GO:0000027	ribosomal large subunit assembly	28	2	7.1	11.91	13.62	0.0119	0.106	1	0.106
GO:0006015	5-phosphoribose 1-diphosphate biosynthetic process	2	1	50	83.4	171.68	0.012	0.106	1	0.106
GO:0045903	positive regulation of translational fidelity	2	1	50	83.4	171.68	0.012	0.106	1	0.106
GO:0046391	5-phosphoribose 1-diphosphate metabolic process	2	1	50	83.4	171.68	0.012	0.106	1	0.106
GO:0044260	cellular macromolecule metabolic process	1051	12	1.1	1.9	2.56	0.0133	0.11	1	0.11
GO:0070925	organelle assembly	84	3	3.6	5.96	6.73	0.0133	0.11	1	0.11
GO:0006450	regulation of translational fidelity	3	1	33.3	55.6	85.82	0.0179	0.132	1	0.132
GO:0043174	nucleoside salvage	3	1	33.3	55.6	85.82	0.0179	0.132	1	0.132
GO:0006166	purine ribonucleoside salvage	3	1	33.3	55.6	85.82	0.0179	0.132	1	0.132
GO:0022618	ribonucleoprotein complex assembly	98	3	3.1	5.11	5.72	0.0201	0.137	1	0.137
GO:0045454	cell redox homeostasis	37	2	5.4	9.02	10.1	0.0203	0.137	1	0.137
GO:0002181	cytoplasmic translation	37	2	5.4	9.02	10.1	0.0203	0.137	1	0.137
GO:0071826	ribonucleoprotein complex subunit organization	101	3	3	4.95	5.55	0.0218	0.142	1	0.142
GO:0044085	cellular component biogenesis	395	6	1.5	2.53	2.96	0.027	0.171	1	0.171
GO:0043101	purine-containing compound salvage	5	1	20	33.36	42.89	0.0296	0.183	1	0.183
GO:0065008	regulation of biological quality	117	3	2.6	4.28	4.75	0.0319	0.191	1	0.191
GO:0045727	positive regulation of translation	7	1	14.3	23.83	28.58	0.0412	0.229	1	0.229
GO:0043094	cellular metabolic compound salvage	7	1	14.3	23.83	28.58	0.0412	0.229	1	0.229
GO:0034250	positive regulation of cellular amide metabolic process	7	1	14.3	23.83	28.58	0.0412	0.229	1	0.229
GO:0071840	cellular component organization or biogenesis	683	8	1.2	1.95	2.33	0.0427	0.231	1	0.231
GO:0043170	macromolecule metabolic process	1396	13	0.9	1.55	2.01	0.0486	0.249	1	0.249

### Sheet: All hits CellComponent
ID	Name	Bgd count	Result count	Pct of bgd	Fold enrichment	Odds ratio	P-value	Bonferroni	Benjamini
GO:0022626	cytosolic ribosome	94	32	34	8.95	15.59	4.4e-23	1.06e-20	1.06e-20
GO:0022625	cytosolic large ribosomal subunit	56	24	42.9	11.27	21.66	2.86e-20	6.87e-18	3.43e-18
GO:0044391	ribosomal subunit	145	33	22.8	5.98	8.86	1.04e-17	2.5e-15	8.34e-16
GO:0005840	ribosome	183	35	19.1	5.03	7.15	3.36e-16	8.07e-14	2.02e-14
GO:0005829	cytosol	381	50	13.1	3.45	4.87	7.9e-16	1.9e-13	3.79e-14
GO:0005634	nucleus	1725	118	6.8	1.8	3.39	1.15e-15	2.76e-13	4.6e-14
GO:0015934	large ribosomal subunit	92	25	27.2	7.14	10.76	1.55e-15	3.71e-13	5.3e-14
GO:1990904	ribonucleoprotein complex	384	47	12.2	3.22	4.39	1.12e-13	2.68e-11	3.36e-12
GO:1903561	extracellular vesicle	75	19	25.3	6.66	9.45	1.87e-11	4.5e-09	5e-10
GO:0032991	protein-containing complex	1149	78	6.8	1.78	2.46	9.64e-09	2.31e-06	2.31e-07
GO:0043226	organelle	2399	128	5.3	1.4	2.4	1.77e-08	4.26e-06	3.87e-07
GO:0043229	intracellular organelle	2159	119	5.5	1.45	2.35	1.96e-08	4.71e-06	3.92e-07
GO:0031982	vesicle	272	30	11	2.9	3.55	7.51e-08	1.8e-05	1.39e-06
GO:0110165	cellular anatomical entity	4049	175	4.3	1.14	3.91	1.28e-06	0.000306	2.19e-05
GO:0043232	intracellular non-membrane-bounded organelle	588	45	7.7	2.01	2.45	1.93e-06	0.000462	2.91e-05
GO:0043230	extracellular organelle	266	27	10.2	2.67	3.18	1.94e-06	0.000466	2.91e-05
GO:0043228	non-membrane-bounded organelle	590	45	7.6	2.01	2.44	2.12e-06	0.000508	2.99e-05
GO:0005737	cytoplasm	2254	116	5.1	1.35	2.01	3.56e-06	0.000855	4.75e-05
GO:0005773	vacuole	125	17	13.6	3.58	4.28	3.8e-06	0.000912	4.8e-05
GO:0022627	cytosolic small ribosomal subunit	37	9	24.3	6.39	8.49	6.79e-06	0.00163	8.14e-05
GO:0045335	phagocytic vesicle	96	14	14.6	3.83	4.59	1.25e-05	0.00301	0.000125
GO:0020020	food vacuole	96	14	14.6	3.83	4.59	1.25e-05	0.00301	0.000125
GO:0032010	phagolysosome	96	14	14.6	3.83	4.59	1.25e-05	0.00301	0.000125
GO:0005767	secondary lysosome	96	14	14.6	3.83	4.59	1.25e-05	0.00301	0.000125
GO:0030139	endocytic vesicle	101	14	13.9	3.64	4.32	2.27e-05	0.00545	0.000218
GO:0000323	lytic vacuole	110	14	12.7	3.35	3.91	6.02e-05	0.0144	0.000535
GO:0005764	lysosome	110	14	12.7	3.35	3.91	6.02e-05	0.0144	0.000535
GO:0005576	extracellular region	326	27	8.3	2.18	2.5	8.31e-05	0.0199	0.000712
GO:0005622	intracellular anatomical structure	2940	136	4.6	1.22	1.87	9.54e-05	0.0229	0.000789
GO:0015935	small ribosomal subunit	54	9	16.7	4.38	5.27	0.000166	0.0398	0.00133
GO:0044444	obsolete cytoplasmic part	670	42	6.3	1.65	1.9	0.000531	0.127	0.00411
GO:0033176	proton-transporting V-type ATPase complex	12	4	33.3	8.76	12.9	0.000789	0.189	0.00592
GO:0005687	U4 snRNP	6	3	50	13.14	25.69	0.000995	0.239	0.00724
GO:0005685	U1 snRNP	13	4	30.8	8.09	11.47	0.00111	0.266	0.00781
GO:0016469	proton-transporting two-sector ATPase complex	22	5	22.7	5.97	7.62	0.00117	0.281	0.00803
GO:0009526	plastid envelope	2	2	100	26.29	Infinity	0.00144	0.345	0.00864
GO:0034715	pICln-Sm protein complex	2	2	100	26.29	Infinity	0.00144	0.345	0.00864
GO:0042170	plastid membrane	2	2	100	26.29	Infinity	0.00144	0.345	0.00864
GO:0031350	intrinsic component of plastid membrane	2	2	100	26.29	Infinity	0.00144	0.345	0.00864
GO:0031351	integral component of plastid membrane	2	2	100	26.29	Infinity	0.00144	0.345	0.00864
GO:0043227	membrane-bounded organelle	2147	100	4.7	1.22	1.52	0.0036	0.863	0.021
GO:0016471	vacuolar proton-transporting V-type ATPase complex	9	3	33.3	8.76	12.84	0.00384	0.921	0.0219
GO:0034719	SMN-Sm protein complex	3	2	66.7	17.53	51.12	0.00421	1	0.023
GO:0005854	nascent polypeptide-associated complex	3	2	66.7	17.53	51.12	0.00421	1	0.023
GO:0031410	cytoplasmic vesicle	210	16	7.6	2	2.19	0.0058	1	0.0309
GO:0097708	intracellular vesicle	211	16	7.6	1.99	2.18	0.00607	1	0.0311
GO:0005686	U2 snRNP	20	4	20	5.26	6.44	0.00608	1	0.0311
GO:0005682	U5 snRNP	11	3	27.3	7.17	9.62	0.00713	1	0.0356
GO:0000243	commitment complex	5	2	40	10.52	17.03	0.0133	1	0.0628
GO:0097619	PTEX complex	5	2	40	10.52	17.03	0.0133	1	0.0628
GO:0009507	chloroplast	5	2	40	10.52	17.03	0.0133	1	0.0628
GO:0044538	host cell periphery	26	4	15.4	4.04	4.68	0.0157	1	0.0726
GO:0033178	proton-transporting two-sector ATPase complex, catalytic domain	15	3	20	5.26	6.41	0.0176	1	0.0796
GO:0020004	symbiont-containing vacuolar space	6	2	33.3	8.76	12.77	0.0195	1	0.0836
GO:0033179	proton-transporting V-type ATPase, V0 domain	6	2	33.3	8.76	12.77	0.0195	1	0.0836
GO:0005689	U12-type spliceosomal complex	6	2	33.3	8.76	12.77	0.0195	1	0.0836
GO:0043231	intracellular membrane-bounded organelle	1898	86	4.5	1.19	1.38	0.021	1	0.0883
GO:0020005	symbiont-containing vacuole membrane	44	5	11.4	2.99	3.3	0.0246	1	0.0994
GO:0036396	RNA N6-methyladenosine methyltransferase complex	17	3	17.6	4.64	5.49	0.0248	1	0.0994
GO:0045293	mRNA editing complex	17	3	17.6	4.64	5.49	0.0248	1	0.0994
GO:0045495	pole plasm	7	2	28.6	7.51	10.22	0.0266	1	0.0999
GO:0060293	germ plasm	7	2	28.6	7.51	10.22	0.0266	1	0.0999
GO:0043186	P granule	7	2	28.6	7.51	10.22	0.0266	1	0.0999
GO:0033180	proton-transporting V-type ATPase, V1 domain	7	2	28.6	7.51	10.22	0.0266	1	0.0999
GO:0005774	vacuolar membrane	18	3	16.7	4.38	5.12	0.029	1	0.107
GO:0097525	spliceosomal snRNP complex	47	5	10.6	2.8	3.07	0.0318	1	0.114
GO:0030532	small nuclear ribonucleoprotein complex	47	5	10.6	2.8	3.07	0.0318	1	0.114
GO:0120114	Sm-like protein family complex	48	5	10.4	2.74	2.99	0.0344	1	0.116
GO:0031355	integral component of plastid outer membrane	1	1	100	26.29	Infinity	0.038	1	0.116
GO:0009579	thylakoid	1	1	100	26.29	Infinity	0.038	1	0.116
GO:1990124	messenger ribonucleoprotein complex	1	1	100	26.29	Infinity	0.038	1	0.116
GO:0031352	intrinsic component of plastid inner membrane	1	1	100	26.29	Infinity	0.038	1	0.116
GO:0055087	Ski complex	1	1	100	26.29	Infinity	0.038	1	0.116
GO:0042788	polysomal ribosome	1	1	100	26.29	Infinity	0.038	1	0.116
GO:0008537	proteasome activator complex	1	1	100	26.29	Infinity	0.038	1	0.116
GO:0009528	plastid inner membrane	1	1	100	26.29	Infinity	0.038	1	0.116
GO:0031354	intrinsic component of plastid outer membrane	1	1	100	26.29	Infinity	0.038	1	0.116
GO:0009527	plastid outer membrane	1	1	100	26.29	Infinity	0.038	1	0.116
GO:0031353	integral component of plastid inner membrane	1	1	100	26.29	Infinity	0.038	1	0.116
GO:0033177	proton-transporting two-sector ATPase complex, proton-transporting domain	9	2	22.2	5.84	7.29	0.0434	1	0.127
GO:0031968	organelle outer membrane	9	2	22.2	5.84	7.29	0.0434	1	0.127
GO:0000786	nucleosome	9	2	22.2	5.84	7.29	0.0434	1	0.127

### Sheet: All hits MolecFunction
ID	Name	Bgd count	Result count	Pct of bgd	Fold enrichment	Odds ratio	P-value	Bonferroni	Benjamini
GO:0003735	structural constituent of ribosome	164	34	20.7	5.45	7.89	6.96e-17	2.18e-14	2.18e-14
GO:0005198	structural molecule activity	215	35	16.3	4.28	5.84	5.97e-14	1.88e-11	9.38e-12
GO:0003723	RNA binding	524	44	8.4	2.21	2.73	1.88e-07	5.91e-05	1.97e-05
GO:0022804	active transmembrane transporter activity	64	11	17.2	4.52	5.52	2.29e-05	0.00718	0.00153
GO:0019829	ATPase-coupled cation transmembrane transporter activity	17	6	35.3	9.28	14.22	2.44e-05	0.00765	0.00153
GO:0003729	mRNA binding	119	15	12.6	3.31	3.88	3.66e-05	0.0115	0.00167
GO:0022853	active ion transmembrane transporter activity	45	9	20	5.26	6.6	3.71e-05	0.0117	0.00167
GO:0009678	pyrophosphate hydrolysis-driven proton transmembrane transporter activity	19	6	31.6	8.3	12.03	5.01e-05	0.0157	0.00197
GO:0044769	ATPase activity, coupled to transmembrane movement of ions, rotational mechanism	13	5	38.5	10.11	16.22	7.57e-05	0.0238	0.00238
GO:0046961	proton-transporting ATPase activity, rotational mechanism	13	5	38.5	10.11	16.22	7.57e-05	0.0238	0.00238
GO:0042625	ATPase-coupled ion transmembrane transporter activity	24	6	25	6.57	8.68	0.000212	0.0666	0.00605
GO:0005488	binding	2411	115	4.8	1.25	1.71	0.000291	0.0912	0.00759
GO:0003676	nucleic acid binding	826	50	6.1	1.59	1.86	0.000314	0.0987	0.00759
GO:0042626	ATPase-coupled transmembrane transporter activity	37	7	18.9	4.97	6.09	0.000402	0.126	0.00901
GO:0140323	solute:anion antiporter activity	5	3	60	15.77	38.54	0.000512	0.161	0.01
GO:0015301	anion:anion antiporter activity	5	3	60	15.77	38.54	0.000512	0.161	0.01
GO:0015297	antiporter activity	11	4	36.4	9.56	14.75	0.000542	0.17	0.01
GO:0015318	inorganic molecular entity transmembrane transporter activity	91	11	12.1	3.18	3.63	0.000593	0.186	0.0104
GO:0015399	primary active transmembrane transporter activity	44	7	15.9	4.18	4.93	0.00119	0.375	0.0167
GO:0005457	GDP-fucose transmembrane transporter activity	2	2	100	26.29	Infinity	0.00144	0.452	0.0167
GO:0071917	triose-phosphate transmembrane transporter activity	2	2	100	26.29	Infinity	0.00144	0.452	0.0167
GO:0061513	glucose 6-phosphate:inorganic phosphate antiporter activity	2	2	100	26.29	Infinity	0.00144	0.452	0.0167
GO:0036080	purine nucleotide-sugar transmembrane transporter activity	2	2	100	26.29	Infinity	0.00144	0.452	0.0167
GO:0015526	hexose-phosphate:inorganic phosphate antiporter activity	2	2	100	26.29	Infinity	0.00144	0.452	0.0167
GO:0015315	organophosphate:inorganic phosphate antiporter activity	2	2	100	26.29	Infinity	0.00144	0.452	0.0167
GO:0009670	triose-phosphate:phosphate antiporter activity	2	2	100	26.29	Infinity	0.00144	0.452	0.0167
GO:0015119	hexose phosphate transmembrane transporter activity	2	2	100	26.29	Infinity	0.00144	0.452	0.0167
GO:0015075	ion transmembrane transporter activity	121	12	9.9	2.61	2.91	0.00199	0.625	0.0223
GO:1901363	heterocyclic compound binding	1475	74	5	1.32	1.56	0.0027	0.848	0.0284
GO:0019843	rRNA binding	38	6	15.8	4.15	4.87	0.00279	0.877	0.0284
GO:0097159	organic cyclic compound binding	1477	74	5	1.32	1.56	0.00281	0.882	0.0284
GO:0015078	proton transmembrane transporter activity	41	6	14.6	3.85	4.45	0.00414	1	0.0398
GO:0015114	phosphate ion transmembrane transporter activity	3	2	66.7	17.53	51.12	0.00421	1	0.0398
GO:0022890	inorganic cation transmembrane transporter activity	69	8	11.6	3.05	3.42	0.00431	1	0.0398
GO:0005215	transporter activity	170	14	8.2	2.16	2.37	0.00492	1	0.0442
GO:0022857	transmembrane transporter activity	154	13	8.4	2.22	2.43	0.00542	1	0.0472
GO:0015291	secondary active transmembrane transporter activity	20	4	20	5.26	6.44	0.00608	1	0.0504
GO:0008324	cation transmembrane transporter activity	73	8	11	2.88	3.21	0.0061	1	0.0504
GO:0005338	nucleotide-sugar transmembrane transporter activity	4	2	50	13.14	25.55	0.00821	1	0.0661
GO:0046933	proton-transporting ATP synthase activity, rotational mechanism	12	3	25	6.57	8.55	0.00924	1	0.0708
GO:0015252	proton channel activity	12	3	25	6.57	8.55	0.00924	1	0.0708
GO:0015077	monovalent inorganic cation transmembrane transporter activity	49	6	12.2	3.22	3.61	0.01	1	0.0749
GO:0005515	protein binding	886	46	5.2	1.36	1.51	0.0131	1	0.0952
GO:0070180	large ribosomal subunit rRNA binding	5	2	40	10.52	17.03	0.0133	1	0.0952
GO:0046982	protein heterodimerization activity	15	3	20	5.26	6.41	0.0176	1	0.123
GO:0070006	metalloaminopeptidase activity	6	2	33.3	8.76	12.77	0.0195	1	0.133
GO:0031386	protein tag	7	2	28.6	7.51	10.22	0.0266	1	0.157
GO:0000339	RNA cap binding	7	2	28.6	7.51	10.22	0.0266	1	0.157
GO:0016791	phosphatase activity	61	6	9.8	2.59	2.82	0.0274	1	0.157
GO:0005261	cation channel activity	18	3	16.7	4.38	5.12	0.029	1	0.157
GO:0031625	ubiquitin protein ligase binding	8	2	25	6.57	8.51	0.0346	1	0.157
GO:0030371	translation repressor activity	1	1	100	26.29	Infinity	0.038	1	0.157
GO:0008494	translation activator activity	1	1	100	26.29	Infinity	0.038	1	0.157
GO:0033857	diphosphoinositol-pentakisphosphate kinase activity	1	1	100	26.29	Infinity	0.038	1	0.157
GO:0015139	alpha-ketoglutarate transmembrane transporter activity	1	1	100	26.29	Infinity	0.038	1	0.157
GO:0030291	protein serine/threonine kinase inhibitor activity	1	1	100	26.29	Infinity	0.038	1	0.157
GO:0004602	glutathione peroxidase activity	1	1	100	26.29	Infinity	0.038	1	0.157
GO:0016743	carboxyl- or carbamoyltransferase activity	1	1	100	26.29	Infinity	0.038	1	0.157
GO:0017128	phospholipid scramblase activity	1	1	100	26.29	Infinity	0.038	1	0.157
GO:0004332	fructose-bisphosphate aldolase activity	1	1	100	26.29	Infinity	0.038	1	0.157
GO:0015556	C4-dicarboxylate transmembrane transporter activity	1	1	100	26.29	Infinity	0.038	1	0.157
GO:0005310	dicarboxylic acid transmembrane transporter activity	1	1	100	26.29	Infinity	0.038	1	0.157
GO:0015367	oxoglutarate:malate antiporter activity	1	1	100	26.29	Infinity	0.038	1	0.157
GO:0008426	protein kinase C inhibitor activity	1	1	100	26.29	Infinity	0.038	1	0.157
GO:0004591	oxoglutarate dehydrogenase (succinyl-transferring) activity	1	1	100	26.29	Infinity	0.038	1	0.157
GO:0015140	malate transmembrane transporter activity	1	1	100	26.29	Infinity	0.038	1	0.157
GO:0004070	aspartate carbamoyltransferase activity	1	1	100	26.29	Infinity	0.038	1	0.157
GO:0047334	diphosphate-fructose-6-phosphate 1-phosphotransferase activity	1	1	100	26.29	Infinity	0.038	1	0.157
GO:0102092	5-diphosphoinositol pentakisphosphate 3-kinase activity	1	1	100	26.29	Infinity	0.038	1	0.157
GO:0000827	inositol-1,3,4,5,6-pentakisphosphate kinase activity	1	1	100	26.29	Infinity	0.038	1	0.157
GO:0000832	inositol hexakisphosphate 5-kinase activity	1	1	100	26.29	Infinity	0.038	1	0.157
GO:0000829	inositol heptakisphosphate kinase activity	1	1	100	26.29	Infinity	0.038	1	0.157
GO:0052724	inositol hexakisphosphate 3-kinase activity	1	1	100	26.29	Infinity	0.038	1	0.157
GO:0052723	inositol hexakisphosphate 1-kinase activity	1	1	100	26.29	Infinity	0.038	1	0.157
GO:0000900	translation repressor activity, mRNA regulatory element binding	1	1	100	26.29	Infinity	0.038	1	0.157
GO:0047134	protein-disulfide reductase activity	1	1	100	26.29	Infinity	0.038	1	0.157
GO:0044389	ubiquitin-like protein ligase binding	9	2	22.2	5.84	7.29	0.0434	1	0.171
GO:0015103	inorganic anion transmembrane transporter activity	9	2	22.2	5.84	7.29	0.0434	1	0.171
GO:0008235	metalloexopeptidase activity	9	2	22.2	5.84	7.29	0.0434	1	0.171
GO:0015605	organophosphate ester transmembrane transporter activity	9	2	22.2	5.84	7.29	0.0434	1	0.171

### Sheet: All hits BiolProcess
ID	Name	Bgd count	Result count	Pct of bgd	Fold enrichment	Odds ratio	P-value	Bonferroni	Benjamini
GO:0006412	translation	297	37	12.5	3.27	4.25	4.76e-11	3.35e-08	2.47e-08
GO:0043043	peptide biosynthetic process	290	36	12.4	3.26	4.21	1.01e-10	7.13e-08	2.47e-08
GO:0006518	peptide metabolic process	305	37	12.1	3.19	4.12	1.05e-10	7.4e-08	2.47e-08
GO:0043604	amide biosynthetic process	301	36	12	3.14	4.03	2.98e-10	2.09e-07	5.23e-08
GO:0043603	cellular amide metabolic process	326	37	11.3	2.98	3.8	7.38e-10	5.19e-07	1.04e-07
GO:1901566	organonitrogen compound biosynthetic process	469	39	8.3	2.19	2.64	1.44e-06	0.00101	0.000169
GO:0042273	ribosomal large subunit biogenesis	62	12	19.4	5.09	6.42	2.62e-06	0.00184	0.000263
GO:0044271	cellular nitrogen compound biosynthetic process	493	39	7.9	2.08	2.49	5.03e-06	0.00353	0.000442
GO:0010467	gene expression	760	52	6.8	1.8	2.2	7.46e-06	0.00525	0.000583
GO:0034645	cellular macromolecule biosynthetic process	481	36	7.5	1.97	2.3	4.29e-05	0.0301	0.00275
GO:0042255	ribosome assembly	46	9	19.6	5.14	6.42	4.47e-05	0.0314	0.00275
GO:0009059	macromolecule biosynthetic process	483	36	7.5	1.96	2.29	4.69e-05	0.033	0.00275
GO:0034641	cellular nitrogen compound metabolic process	1054	61	5.8	1.52	1.83	0.000189	0.133	0.0102
GO:0009179	purine ribonucleoside diphosphate metabolic process	17	5	29.4	7.73	10.8	0.000321	0.226	0.011
GO:0006757	ATP generation from ADP	17	5	29.4	7.73	10.8	0.000321	0.226	0.011
GO:0046031	ADP metabolic process	17	5	29.4	7.73	10.8	0.000321	0.226	0.011
GO:0006096	glycolytic process	17	5	29.4	7.73	10.8	0.000321	0.226	0.011
GO:0046034	ATP metabolic process	47	8	17	4.47	5.38	0.000331	0.233	0.011
GO:0055080	cation homeostasis	26	6	23.1	6.07	7.81	0.00034	0.239	0.011
GO:0050801	ion homeostasis	26	6	23.1	6.07	7.81	0.00034	0.239	0.011
GO:0098771	inorganic ion homeostasis	26	6	23.1	6.07	7.81	0.00034	0.239	0.011
GO:0006811	ion transport	355	27	7.6	2	2.27	0.000345	0.243	0.011
GO:0019538	protein metabolic process	831	50	6	1.58	1.85	0.000365	0.257	0.0112
GO:0009135	purine nucleoside diphosphate metabolic process	18	5	27.8	7.3	9.97	0.000431	0.303	0.0121
GO:0009185	ribonucleoside diphosphate metabolic process	18	5	27.8	7.3	9.97	0.000431	0.303	0.0121
GO:0000027	ribosomal large subunit assembly	28	6	21.4	5.63	7.1	0.000523	0.367	0.0141
GO:1901564	organonitrogen compound metabolic process	1014	57	5.6	1.48	1.73	0.000744	0.523	0.0194
GO:0048878	chemical homeostasis	30	6	20	5.26	6.5	0.000773	0.544	0.0194
GO:0051234	establishment of localization	455	31	6.8	1.79	2.02	0.000841	0.591	0.0204
GO:0006165	nucleoside diphosphate phosphorylation	21	5	23.8	6.26	8.1	0.000934	0.656	0.0212
GO:0016052	carbohydrate catabolic process	21	5	23.8	6.26	8.1	0.000934	0.656	0.0212
GO:0042254	ribosome biogenesis	194	17	8.8	2.3	2.57	0.001	0.706	0.022
GO:0009987	cellular process	2450	114	4.7	1.22	1.62	0.00109	0.764	0.0224
GO:0006810	transport	483	32	6.6	1.74	1.96	0.00111	0.78	0.0224
GO:0022618	ribonucleoprotein complex assembly	98	11	11.2	2.95	3.34	0.00111	0.783	0.0224
GO:0070925	organelle assembly	84	10	11.9	3.13	3.56	0.00119	0.834	0.0232
GO:0044267	cellular protein metabolic process	765	45	5.9	1.55	1.77	0.00129	0.905	0.0235
GO:0071826	ribonucleoprotein complex subunit organization	101	11	10.9	2.86	3.22	0.00143	1	0.0235
GO:0046323	glucose import	2	2	100	26.29	Infinity	0.00144	1	0.0235
GO:0070476	rRNA (guanine-N7)-methylation	2	2	100	26.29	Infinity	0.00144	1	0.0235
GO:0006873	cellular ion homeostasis	23	5	21.7	5.71	7.19	0.00145	1	0.0235
GO:0030003	cellular cation homeostasis	23	5	21.7	5.71	7.19	0.00145	1	0.0235
GO:0046939	nucleotide phosphorylation	23	5	21.7	5.71	7.19	0.00145	1	0.0235
GO:0065008	regulation of biological quality	117	12	10.3	2.7	3.02	0.00149	1	0.0235
GO:0046128	purine ribonucleoside metabolic process	14	4	28.6	7.51	10.32	0.0015	1	0.0235
GO:0055082	cellular chemical homeostasis	24	5	20.8	5.48	6.81	0.00178	1	0.0272
GO:0051179	localization	499	32	6.4	1.69	1.89	0.00191	1	0.0286
GO:0006091	generation of precursor metabolites and energy	63	8	12.7	3.34	3.8	0.00243	1	0.0348
GO:0002181	cytoplasmic translation	37	6	16.2	4.26	5.03	0.00243	1	0.0348
GO:0022613	ribonucleoprotein complex biogenesis	248	19	7.7	2.01	2.22	0.00253	1	0.0355
GO:0009132	nucleoside diphosphate metabolic process	26	5	19.2	5.06	6.16	0.00259	1	0.0357
GO:0006090	pyruvate metabolic process	27	5	18.5	4.87	5.88	0.00308	1	0.0416
GO:1901576	organic substance biosynthetic process	692	40	5.8	1.52	1.7	0.00352	1	0.0467
GO:1902600	proton transmembrane transport	28	5	17.9	4.69	5.62	0.00363	1	0.0473
GO:0051452	intracellular pH reduction	9	3	33.3	8.76	12.84	0.00384	1	0.0474
GO:0007035	vacuolar acidification	9	3	33.3	8.76	12.84	0.00384	1	0.0474
GO:0045851	pH reduction	9	3	33.3	8.76	12.84	0.00384	1	0.0474
GO:0071702	organic substance transport	278	20	7.2	1.89	2.08	0.00407	1	0.0477
GO:0034219	carbohydrate transmembrane transport	3	2	66.7	17.53	51.12	0.00421	1	0.0477
GO:1904659	glucose transmembrane transport	3	2	66.7	17.53	51.12	0.00421	1	0.0477
GO:0015749	monosaccharide transmembrane transport	3	2	66.7	17.53	51.12	0.00421	1	0.0477
GO:0008645	hexose transmembrane transport	3	2	66.7	17.53	51.12	0.00421	1	0.0477
GO:0009150	purine ribonucleotide metabolic process	69	8	11.6	3.05	3.42	0.00431	1	0.0481
GO:0009058	biosynthetic process	701	40	5.7	1.5	1.68	0.00444	1	0.0488
GO:0044249	cellular biosynthetic process	685	39	5.7	1.5	1.67	0.0052	1	0.0536
GO:0055085	transmembrane transport	119	11	9.2	2.43	2.68	0.00524	1	0.0536
GO:0098662	inorganic cation transmembrane transport	43	6	14	3.67	4.21	0.00527	1	0.0536
GO:0051453	regulation of intracellular pH	10	3	30	7.89	11	0.00533	1	0.0536
GO:0030004	cellular monovalent inorganic cation homeostasis	10	3	30	7.89	11	0.00533	1	0.0536
GO:0030641	regulation of cellular pH	10	3	30	7.89	11	0.00533	1	0.0536
GO:0098655	cation transmembrane transport	44	6	13.6	3.58	4.09	0.00591	1	0.0585
GO:0034220	ion transmembrane transport	89	9	10.1	2.66	2.94	0.00631	1	0.0616
GO:0098660	inorganic ion transmembrane transport	45	6	13.3	3.51	3.99	0.00661	1	0.0637
GO:0006885	regulation of pH	11	3	27.3	7.17	9.62	0.00713	1	0.0668
GO:0055067	monovalent inorganic cation homeostasis	11	3	27.3	7.17	9.62	0.00713	1	0.0668
GO:0005975	carbohydrate metabolic process	46	6	13	3.43	3.89	0.00737	1	0.0682
GO:0006820	anion transport	294	20	6.8	1.79	1.95	0.00757	1	0.0691
GO:0036265	RNA (guanine-N7)-methylation	4	2	50	13.14	25.55	0.00821	1	0.074
GO:0019693	ribose phosphate metabolic process	77	8	10.4	2.73	3.02	0.00839	1	0.0747
GO:0019725	cellular homeostasis	62	7	11.3	2.97	3.31	0.00862	1	0.0757
GO:0042592	homeostatic process	78	8	10.3	2.7	2.98	0.00905	1	0.0786
GO:0006812	cation transport	63	7	11.1	2.92	3.25	0.00939	1	0.0805
GO:0015672	monovalent inorganic cation transport	36	5	13.9	3.65	4.16	0.0109	1	0.0924
GO:0000028	ribosomal small subunit assembly	13	3	23.1	6.07	7.7	0.0117	1	0.0966
GO:0009167	purine ribonucleoside monophosphate metabolic process	13	3	23.1	6.07	7.7	0.0117	1	0.0966
GO:0042221	response to chemical	99	9	9.1	2.39	2.61	0.0124	1	0.101
GO:0032787	monocarboxylic acid metabolic process	70	7	10	2.63	2.88	0.0163	1	0.132
GO:0033036	macromolecule localization	277	18	6.5	1.71	1.84	0.0172	1	0.137
GO:0032270	positive regulation of cellular protein metabolic process	15	3	20	5.26	6.41	0.0176	1	0.137
GO:0055065	metal ion homeostasis	15	3	20	5.26	6.41	0.0176	1	0.137
GO:0008643	carbohydrate transport	6	2	33.3	8.76	12.77	0.0195	1	0.149
GO:0034605	cellular response to heat	6	2	33.3	8.76	12.77	0.0195	1	0.149
GO:0044238	primary metabolic process	1643	76	4.6	1.22	1.39	0.0206	1	0.156
GO:0051247	positive regulation of protein metabolic process	16	3	18.8	4.93	5.92	0.021	1	0.157
GO:0009259	ribonucleotide metabolic process	75	7	9.3	2.45	2.67	0.023	1	0.171
GO:0006163	purine nucleotide metabolic process	76	7	9.2	2.42	2.63	0.0246	1	0.174
GO:0008104	protein localization	247	16	6.5	1.7	1.82	0.0248	1	0.174
GO:0071705	nitrogen compound transport	249	16	6.4	1.69	1.81	0.0265	1	0.174
GO:0034250	positive regulation of cellular amide metabolic process	7	2	28.6	7.51	10.22	0.0266	1	0.174
GO:0045727	positive regulation of translation	7	2	28.6	7.51	10.22	0.0266	1	0.174
GO:0090630	activation of GTPase activity	7	2	28.6	7.51	10.22	0.0266	1	0.174
GO:0015833	peptide transport	230	15	6.5	1.71	1.83	0.0278	1	0.174
GO:0045184	establishment of protein localization	230	15	6.5	1.71	1.83	0.0278	1	0.174
GO:0051345	positive regulation of hydrolase activity	18	3	16.7	4.38	5.12	0.029	1	0.174
GO:0042886	amide transport	232	15	6.5	1.7	1.81	0.0297	1	0.174
GO:0043170	macromolecule metabolic process	1396	65	4.7	1.22	1.36	0.031	1	0.174
GO:0065003	protein-containing complex assembly	193	13	6.7	1.77	1.89	0.0312	1	0.174
GO:0010604	positive regulation of macromolecule metabolic process	47	5	10.6	2.8	3.07	0.0318	1	0.174
GO:0006807	nitrogen compound metabolic process	1573	72	4.6	1.2	1.35	0.032	1	0.174
GO:0072521	purine-containing compound metabolic process	81	7	8.6	2.27	2.45	0.0334	1	0.174
GO:0055074	calcium ion homeostasis	8	2	25	6.57	8.51	0.0346	1	0.174
GO:0072507	divalent inorganic cation homeostasis	8	2	25	6.57	8.51	0.0346	1	0.174
GO:0009117	nucleotide metabolic process	100	8	8	2.1	2.25	0.0356	1	0.174
GO:0008152	metabolic process	1809	81	4.5	1.18	1.33	0.0357	1	0.174
GO:0034622	cellular protein-containing complex assembly	177	12	6.8	1.78	1.9	0.0361	1	0.174
GO:0000398	mRNA splicing, via spliceosome	101	8	7.9	2.08	2.23	0.0374	1	0.174
GO:0000377	RNA splicing, via transesterification reactions with bulged adenosine as nucleophile	101	8	7.9	2.08	2.23	0.0374	1	0.174
GO:0006753	nucleoside phosphate metabolic process	101	8	7.9	2.08	2.23	0.0374	1	0.174
GO:1900364	negative regulation of mRNA polyadenylation	1	1	100	26.29	Infinity	0.038	1	0.174
GO:0010950	positive regulation of endopeptidase activity	1	1	100	26.29	Infinity	0.038	1	0.174
GO:0051289	protein homotetramerization	1	1	100	26.29	Infinity	0.038	1	0.174
GO:0010952	positive regulation of peptidase activity	1	1	100	26.29	Infinity	0.038	1	0.174
GO:0051238	sequestering of metal ion	1	1	100	26.29	Infinity	0.038	1	0.174
GO:0015740	C4-dicarboxylate transport	1	1	100	26.29	Infinity	0.038	1	0.174
GO:0015743	malate transport	1	1	100	26.29	Infinity	0.038	1	0.174
GO:0050686	negative regulation of mRNA processing	1	1	100	26.29	Infinity	0.038	1	0.174
GO:0048545	response to steroid hormone	1	1	100	26.29	Infinity	0.038	1	0.174
GO:0048209	regulation of vesicle targeting, to, from or within Golgi	1	1	100	26.29	Infinity	0.038	1	0.174
GO:0017121	plasma membrane phospholipid scrambling	1	1	100	26.29	Infinity	0.038	1	0.174
GO:0030026	cellular manganese ion homeostasis	1	1	100	26.29	Infinity	0.038	1	0.174
GO:0030388	fructose 1,6-bisphosphate metabolic process	1	1	100	26.29	Infinity	0.038	1	0.174
GO:0031440	regulation of mRNA 3'-end processing	1	1	100	26.29	Infinity	0.038	1	0.174
GO:0031441	negative regulation of mRNA 3'-end processing	1	1	100	26.29	Infinity	0.038	1	0.174
GO:0032870	cellular response to hormone stimulus	1	1	100	26.29	Infinity	0.038	1	0.174
GO:0033993	response to lipid	1	1	100	26.29	Infinity	0.038	1	0.174
GO:1902806	regulation of cell cycle G1/S phase transition	1	1	100	26.29	Infinity	0.038	1	0.174
GO:0043401	steroid hormone mediated signaling pathway	1	1	100	26.29	Infinity	0.038	1	0.174
GO:0055071	manganese ion homeostasis	1	1	100	26.29	Infinity	0.038	1	0.174
GO:2000045	regulation of G1/S transition of mitotic cell cycle	1	1	100	26.29	Infinity	0.038	1	0.174
GO:0071407	cellular response to organic cyclic compound	1	1	100	26.29	Infinity	0.038	1	0.174
GO:0071495	cellular response to endogenous stimulus	1	1	100	26.29	Infinity	0.038	1	0.174
GO:0009755	hormone-mediated signaling pathway	1	1	100	26.29	Infinity	0.038	1	0.174
GO:0006880	intracellular sequestering of iron ion	1	1	100	26.29	Infinity	0.038	1	0.174
GO:0097577	sequestering of iron ion	1	1	100	26.29	Infinity	0.038	1	0.174
GO:0110148	biomineralization	1	1	100	26.29	Infinity	0.038	1	0.174
GO:0009742	brassinosteroid mediated signaling pathway	1	1	100	26.29	Infinity	0.038	1	0.174
GO:1900363	regulation of mRNA polyadenylation	1	1	100	26.29	Infinity	0.038	1	0.174
GO:0009741	response to brassinosteroid	1	1	100	26.29	Infinity	0.038	1	0.174
GO:0070478	nuclear-transcribed mRNA catabolic process, 3'-5' exonucleolytic nonsense-mediated decay	1	1	100	26.29	Infinity	0.038	1	0.174
GO:0009725	response to hormone	1	1	100	26.29	Infinity	0.038	1	0.174
GO:0009719	response to endogenous stimulus	1	1	100	26.29	Infinity	0.038	1	0.174
GO:0071367	cellular response to brassinosteroid stimulus	1	1	100	26.29	Infinity	0.038	1	0.174
GO:0071383	cellular response to steroid hormone stimulus	1	1	100	26.29	Infinity	0.038	1	0.174
GO:0071396	cellular response to lipid	1	1	100	26.29	Infinity	0.038	1	0.174
GO:0010608	posttranscriptional regulation of gene expression	66	6	9.1	2.39	2.58	0.0384	1	0.174
GO:0010628	positive regulation of gene expression	34	4	11.8	3.09	3.42	0.0386	1	0.174
GO:0009893	positive regulation of metabolic process	50	5	10	2.63	2.86	0.0401	1	0.179
GO:0015031	protein transport	242	15	6.2	1.63	1.73	0.041	1	0.182
GO:0006457	protein folding	103	8	7.8	2.04	2.18	0.0413	1	0.183
GO:0071704	organic substance metabolic process	1719	77	4.5	1.18	1.32	0.0416	1	0.183
GO:0044085	cellular component biogenesis	395	22	5.6	1.46	1.56	0.0432	1	0.188
GO:0043547	positive regulation of GTPase activity	9	2	22.2	5.84	7.29	0.0434	1	0.188
GO:0009205	purine ribonucleoside triphosphate metabolic process	21	3	14.3	3.76	4.27	0.0435	1	0.188
GO:0044260	cellular macromolecule metabolic process	1051	50	4.8	1.25	1.36	0.0439	1	0.188
GO:0000375	RNA splicing, via transesterification reactions	105	8	7.6	2	2.13	0.0455	1	0.194
GO:0010468	regulation of gene expression	267	16	6	1.58	1.67	0.046	1	0.195
GO:0006839	mitochondrial transport	36	4	11.1	2.92	3.21	0.0462	1	0.195
